# Contribution of epigenetic changes to escape from X-chromosome inactivation

**DOI:** 10.1101/2021.03.03.433635

**Authors:** Bradley P. Balaton, Carolyn J. Brown

## Abstract

**Background:** X-chromosome inactivation (XCI) is the epigenetic inactivation of one of two X chromosomes in XX eutherian mammals. The facultatively heterochromatic inactive X chromosome acquires many chromatin changes including DNA methylation and histone modifications. Despite these changes, some genes escape or variably escape from inactivation, and to the extent that they have been studied, epigenetic marks correlate with expression.

**Results:** We downloaded data from the International Human Epigenome Consortium and compared previous XCI status calls to DNA methylation, H3K4me1, H3K4me3, H3K9me3, H3K27ac, H3K27me3 and H3K36me3. At genes subject to XCI we found heterochromatic marks enriched, and euchromatic marks depleted on the inactive X when compared to the active X. Similar results were seen for genes escaping XCI although with diminished effect with H3K27me3 being most enriched. Using sample-specific XCI status calls made using allelic expression or DNA methylation we also compared differences between samples with opposite XCI statuses at variably escaping genes. We found some marks significantly differed with XCI status, but which marks were significant was not consistent between genes. We trained a model to predict XCI status from these epigenetic marks and obtained over 75% accuracy for genes escaping and over 90% for genes subject to XCI. This model allowed us to make novel XCI status calls for genes without allelic differences or CpG islands required for other XCI status calling methods. Using these calls to examine a domain of variably escaping genes, we saw XCI status vary at the level of individual genes and not at the domain level.

**Conclusion:** Here we show that epigenetic marks differ between genes that are escaping and those subject to XCI, and that genes escaping XCI still differ between the active and inactive Xs. We show epigenetic differences at variably escaping genes, between samples escaping and those subject to XCI. Lastly we show gene-level regulation of variably escaping genes within a domain.
