## Supplementary material for "Contribution of epigenetic changes to escape from X-chromosome inactivation": Table S1

### Sheet: CEMTsamples
sample	sex	tissue	H3K4me1	H3K4me3	H3K9me3	H3K27ac	H3K27me3	H3K36me3	WGBS	XiXa	expression	PatientHealthStatus	SampleDisease
CEMT129	male	tonsils	TRUE	TRUE	TRUE	TRUE	TRUE	TRUE	FALSE	FALSE	TRUE	Unknown	None
CEMT130	female	thyroid	TRUE	TRUE	TRUE	TRUE	TRUE	TRUE	TRUE	FALSE	FALSE	Thyroid Goiter	None
CEMT131	female	thyroid	TRUE	TRUE	TRUE	TRUE	TRUE	TRUE	TRUE	FALSE	FALSE	Thyroid Goiter	Thyroid Goiter
CEMT132	female	thyroid	TRUE	TRUE	FALSE	TRUE	TRUE	TRUE	TRUE	FALSE	FALSE	Thyroid Goiter	None
CEMT133	female	thyroid	TRUE	TRUE	TRUE	TRUE	TRUE	TRUE	TRUE	FALSE	FALSE	Thyroid Goiter	Thyroid Goiter
CEMT134	male	tonsils	TRUE	TRUE	TRUE	TRUE	TRUE	TRUE	TRUE	FALSE	TRUE	Healthy	None
CEMT135	male	tonsils	TRUE	TRUE	TRUE	TRUE	TRUE	TRUE	FALSE	FALSE	TRUE	Healthy	None
CEMT138	male	tonsils	TRUE	TRUE	FALSE	TRUE	TRUE	TRUE	TRUE	FALSE	TRUE	Healthy	None
CEMT147	male	blood	TRUE	TRUE	TRUE	TRUE	TRUE	TRUE	TRUE	FALSE	TRUE	Healthy	None
CEMT149	female	blood	TRUE	TRUE	FALSE	TRUE	TRUE	TRUE	TRUE	FALSE	TRUE	Healthy	None
CEMT150	male	blood	TRUE	TRUE	FALSE	TRUE	TRUE	TRUE	TRUE	FALSE	TRUE	Healthy	None
CEMT152	female	blood	TRUE	TRUE	FALSE	TRUE	TRUE	TRUE	TRUE	FALSE	TRUE	Healthy	None
CEMT153	male	blood	TRUE	TRUE	TRUE	TRUE	TRUE	TRUE	TRUE	FALSE	FALSE	Healthy	None
CEMT35	female	breast	TRUE	TRUE	FALSE	TRUE	TRUE	TRUE	TRUE	FALSE	TRUE	Unknown	None
CEMT36	female	breast	TRUE	TRUE	FALSE	TRUE	TRUE	TRUE	TRUE	FALSE	TRUE	Unknown	None
CEMT37	female	breast	TRUE	TRUE	TRUE	TRUE	TRUE	TRUE	TRUE	FALSE	TRUE	Unknown	None
CEMT38	female	breast	TRUE	TRUE	TRUE	TRUE	TRUE	TRUE	TRUE	FALSE	TRUE	Unknown	None
CEMT47	male	brain	TRUE	TRUE	TRUE	TRUE	TRUE	TRUE	TRUE	FALSE	FALSE	Brain Oligodendroglioma-Anaplastic	Brain Oligodendroglioma-Anaplastic
CEMT50	male	colon	TRUE	TRUE	TRUE	TRUE	TRUE	TRUE	TRUE	FALSE	TRUE	Large Intestine Diverticulitis	None
CEMT51	male	colon	TRUE	TRUE	TRUE	TRUE	TRUE	TRUE	TRUE	FALSE	TRUE	Large Intestine Diverticulitis	None
CEMT52	male	colon	TRUE	TRUE	TRUE	TRUE	TRUE	TRUE	TRUE	FALSE	TRUE	Large Intestine Adenoma	None
CEMT53	female	colon	TRUE	TRUE	TRUE	TRUE	TRUE	TRUE	TRUE	FALSE	TRUE	Large Intestine Adenocarcinoma	None
CEMT54	female	colon	TRUE	TRUE	TRUE	TRUE	TRUE	TRUE	TRUE	FALSE	TRUE	Large Intestine Adenocarcinoma	None
CEMT55	female	colon	TRUE	TRUE	TRUE	TRUE	TRUE	TRUE	TRUE	FALSE	TRUE	Large Intestine Adenocarcinoma	None
CEMT56	female	colon	TRUE	TRUE	TRUE	TRUE	TRUE	TRUE	TRUE	FALSE	TRUE	Large Intestine Carcinoma	None
CEMT57	female	colon	TRUE	TRUE	TRUE	TRUE	TRUE	TRUE	TRUE	FALSE	TRUE	Large Intestine Carcinoma	None
CEMT58	female	colon	TRUE	TRUE	TRUE	TRUE	TRUE	TRUE	TRUE	FALSE	TRUE	Large Intestine Adenocarcinoma	None
CEMT59	female	colon	TRUE	TRUE	TRUE	TRUE	TRUE	TRUE	TRUE	FALSE	TRUE	Large Intestine Adenocarcinoma	None
CEMT60	male	colon	TRUE	TRUE	TRUE	TRUE	TRUE	TRUE	TRUE	FALSE	TRUE	Large Intestine Adenocarcinoma	None
CEMT61	male	colon	TRUE	TRUE	TRUE	TRUE	TRUE	TRUE	TRUE	FALSE	TRUE	Large Intestine Adenocarcinoma	None
CEMT62	male	colon	TRUE	TRUE	TRUE	TRUE	TRUE	TRUE	TRUE	FALSE	TRUE	Large Intestine Adenoma	Large Intestine Adenoma
CEMT63	female	colon	TRUE	TRUE	TRUE	TRUE	TRUE	TRUE	TRUE	FALSE	TRUE	Large Intestine-Colon Adenocarcinoma	Large Intestine-Colon Adenocarcinoma
CEMT64	female	colon	TRUE	TRUE	TRUE	TRUE	TRUE	TRUE	TRUE	FALSE	TRUE	Large Intestine-Colon Adenocarcinoma	Large Intestine-Colon Adenocarcinoma
CEMT65	female	colon	TRUE	TRUE	TRUE	TRUE	TRUE	TRUE	TRUE	FALSE	TRUE	Large Intestine-Colon Carcinoma	Large Intestine-Colon Carcinoma
CEMT66	female	colon	TRUE	TRUE	TRUE	TRUE	TRUE	TRUE	FALSE	FALSE	TRUE	Large Intestine-Colon Adenocarcinoma	Large Intestine-Colon Adenocarcinoma
CEMT67	unknown	colon	TRUE	TRUE	TRUE	TRUE	TRUE	TRUE	TRUE	FALSE	TRUE	Large Intestine-Colon Adenocarcinoma	Large Intestine-Colon Adenocarcinoma
CEMT68	female	colon	TRUE	TRUE	TRUE	TRUE	TRUE	TRUE	TRUE	FALSE	TRUE	Large Intestine Diverticulitis	Large Intestine Diverticulitis
CEMT72	female	colon	TRUE	TRUE	TRUE	TRUE	TRUE	TRUE	TRUE	FALSE	TRUE	Large Intestine Diverticulitis	None
CEMT73	male	brain	TRUE	TRUE	TRUE	TRUE	TRUE	TRUE	TRUE	FALSE	TRUE	Brain Oligodendroglioma	Brain Oligodendroglioma
CEMT74	male	brain	TRUE	TRUE	TRUE	TRUE	TRUE	TRUE	TRUE	FALSE	TRUE	Brain Oligodendroglioma	Brain Oligodendroglioma
CEMT75	male	brain	TRUE	TRUE	TRUE	TRUE	TRUE	TRUE	TRUE	FALSE	TRUE	Brain Oligodendroglioma-Anaplastic	Brain Oligodendroglioma-Anaplastic
CEMT76	female	brain	TRUE	TRUE	TRUE	TRUE	TRUE	TRUE	TRUE	FALSE	TRUE	Brain Oligodendroglioma	Brain Oligodendroglioma
CEMT78	male	brain	TRUE	TRUE	TRUE	TRUE	TRUE	TRUE	TRUE	FALSE	TRUE	Brain Oligodendroglioma	Brain Oligodendroglioma
CEMT79	male	brain	TRUE	TRUE	TRUE	TRUE	TRUE	TRUE	TRUE	FALSE	TRUE	Brain Oligodendroglioma	Brain Oligodendroglioma
CEMT81	female	brain	TRUE	TRUE	TRUE	TRUE	TRUE	TRUE	TRUE	FALSE	TRUE	Brain Oligodendroglioma-Anaplastic	Brain Oligodendroglioma-Anaplastic
CEMT86	female	thyroid	TRUE	TRUE	TRUE	TRUE	TRUE	TRUE	TRUE	FALSE	TRUE	Thyroid Carcinoma - Papillary-Classical	None
CEMT87	female	thyroid	TRUE	TRUE	TRUE	TRUE	TRUE	TRUE	TRUE	FALSE	TRUE	Thyroid Carcinoma - Papillary-Classical	Thyroid Carcinoma - Papillary-Classical
CEMT88	female	thyroid	TRUE	TRUE	TRUE	TRUE	TRUE	TRUE	TRUE	FALSE	TRUE	Thyroid Papillary Carcinoma	None
CEMT89	female	thyroid	TRUE	TRUE	TRUE	TRUE	TRUE	TRUE	TRUE	FALSE	TRUE	Thyroid Tumor	Thyroid Papillary Carcinoma
CEMT90	female	thyroid	TRUE	TRUE	TRUE	TRUE	TRUE	TRUE	TRUE	FALSE	TRUE	Thyroid Papillary Carcinoma	None
CEMT91	female	thyroid	TRUE	TRUE	TRUE	TRUE	TRUE	TRUE	TRUE	FALSE	TRUE	Thyroid Papillary Carcinoma	Thyroid Papillary Carcinoma
CEMT94	male	blood	TRUE	TRUE	TRUE	TRUE	TRUE	TRUE	TRUE	FALSE	FALSE	Blood Leukemia-Chronic lymphocytic leukemia	Blood Leukemia-Chronic lymphocytic leukemia
CEMT95	male	blood	TRUE	TRUE	TRUE	TRUE	TRUE	TRUE	TRUE	FALSE	FALSE	Blood Leukemia-Chronic lymphocytic leukemia	Blood Leukemia-Chronic lymphocytic leukemia
CEMT96	male	blood	TRUE	FALSE	FALSE	TRUE	TRUE	TRUE	TRUE	FALSE	FALSE	Blood Leukemia-Chronic lymphocytic leukemia	Blood Leukemia-Chronic lymphocytic leukemia
CEMT97	male	blood	TRUE	FALSE	FALSE	TRUE	TRUE	TRUE	TRUE	FALSE	TRUE	Blood Leukemia-Chronic lymphocytic leukemia	Blood Leukemia-Chronic lymphocytic leukemia
CEMT98	female	thyroid	TRUE	FALSE	FALSE	TRUE	TRUE	TRUE	TRUE	FALSE	TRUE	Thyroid Goiter	None
CEMT99	female	thyroid	TRUE	FALSE	FALSE	TRUE	TRUE	TRUE	FALSE	FALSE	TRUE	Thyroid Goiter	Thyroid Goiter
CEMT43	female	thyroid	TRUE	TRUE	TRUE	TRUE	TRUE	TRUE	TRUE	FALSE	TRUE	Thyroid Adenoma-Follicular	Thyroid Adenoma-Follicular
CEMT7	female	breast	TRUE	TRUE	TRUE	TRUE	TRUE	TRUE	TRUE	TRUE	TRUE	NA	Mammary gland-Breast Fibrocystic Disease
CEMT40	female	thyroid	TRUE	TRUE	TRUE	TRUE	TRUE	TRUE	TRUE	FALSE	TRUE	Thyroid Adenoma-Follicular	None
CEMT42	female	thyroid	TRUE	TRUE	TRUE	TRUE	TRUE	TRUE	TRUE	FALSE	TRUE	Thyroid Adenoma-Follicular	None
CEMT19	female	brain	TRUE	TRUE	TRUE	TRUE	TRUE	TRUE	TRUE	FALSE	TRUE	Brain-Temporal lobe-Left Oligodendroglioma	Brain-Temporal lobe-Left Oligodendroglioma
CEMT23	female	brain	TRUE	TRUE	TRUE	TRUE	TRUE	TRUE	TRUE	FALSE	TRUE	Brain Glioblastoma Multiforme	Brain Glioblastoma Multiforme
CEMT25	female	blood	TRUE	TRUE	TRUE	TRUE	TRUE	TRUE	TRUE	TRUE	TRUE	Blood-Peripheral Leukemia-Chronic lymphocytic leukemia	Blood-Peripheral Leukemia-Chronic lymphocytic leukemia
CEMT28	female	blood	TRUE	TRUE	TRUE	TRUE	TRUE	TRUE	TRUE	TRUE	TRUE	Blood-Peripheral Leukemia-Chronic lymphocytic leukemia	Blood-Peripheral Leukemia-Chronic lymphocytic leukemia
CEMT8	female	breast	TRUE	TRUE	TRUE	TRUE	TRUE	TRUE	TRUE	TRUE	TRUE	NA	None
CEMT9	female	breast	TRUE	TRUE	TRUE	TRUE	TRUE	TRUE	TRUE	TRUE	TRUE	NA	None
CEMT30	female	blood	TRUE	TRUE	TRUE	TRUE	TRUE	TRUE	TRUE	TRUE	TRUE	Blood-Peripheral Leukemia-Chronic lymphocytic leukemia	Blood-Peripheral Leukemia-Chronic lymphocytic leukemia
CEMT41	female	thyroid	TRUE	TRUE	TRUE	TRUE	TRUE	TRUE	TRUE	TRUE	TRUE	Thyroid Adenoma-Follicular	Thyroid Adenoma-Follicular
CEMT5	female	blood	TRUE	TRUE	TRUE	TRUE	TRUE	TRUE	TRUE	TRUE	TRUE	Diseased	Blood-Peripheral Leukemia-Chronic lymphocytic leukemia
CEMT33	female	colon	TRUE	TRUE	TRUE	TRUE	TRUE	TRUE	TRUE	FALSE	TRUE	Large Intestine-Colon Cancer	None
CEMT21	male	brain	TRUE	FALSE	TRUE	TRUE	TRUE	TRUE	TRUE	FALSE	TRUE	Brain-Frontal Lobe-Left Glioblastoma Multiforme-Oligodendroglial component	Brain-Frontal Lobe-Left Glioblastoma Multiforme-Oligodendroglial component
CEMT22	male	brain	TRUE	FALSE	TRUE	TRUE	TRUE	TRUE	TRUE	FALSE	TRUE	Brain Oligodendroglioma-Anaplastic	Brain Oligodendroglioma-Anaplastic
CEMT26	male	blood	TRUE	FALSE	TRUE	TRUE	TRUE	TRUE	TRUE	FALSE	TRUE	Blood-Peripheral Leukemia-Chronic lymphocytic leukemia	Blood-Peripheral Leukemia-Chronic lymphocytic leukemia
CEMT27	male	blood	TRUE	FALSE	TRUE	TRUE	TRUE	TRUE	TRUE	FALSE	TRUE	Blood-Peripheral Leukemia-Chronic lymphocytic leukemia	Blood-Peripheral Leukemia-Chronic lymphocytic leukemia
CEMT29	male	blood	TRUE	FALSE	TRUE	TRUE	TRUE	TRUE	TRUE	FALSE	TRUE	Blood-Peripheral Leukemia-Chronic lymphocytic leukemia	Blood-Peripheral Leukemia-Chronic lymphocytic leukemia
CEMT31	male	blood	TRUE	FALSE	TRUE	TRUE	TRUE	TRUE	TRUE	FALSE	TRUE	Blood Leukemia - Chronic Myeloid	Blood Leukemia - Chronic Myeloid
CEMT34	male	colon	TRUE	FALSE	TRUE	TRUE	TRUE	TRUE	TRUE	FALSE	TRUE	Large Intestine-Colon Cancer	None
CEMT44	male	thyroid	TRUE	FALSE	TRUE	TRUE	TRUE	TRUE	TRUE	FALSE	TRUE	Thyroid Goiter	None
CEMT45	male	thyroid	TRUE	TRUE	TRUE	TRUE	TRUE	TRUE	TRUE	FALSE	TRUE	Thyroid Goiter	Thyroid Goiter
CEMT4	male	blood	TRUE	FALSE	TRUE	TRUE	TRUE	TRUE	TRUE	FALSE	TRUE	Diseased	Blood-Peripheral Leukemia-Chronic lymphocytic leukemia
CEMT6	male	blood	TRUE	FALSE	TRUE	TRUE	TRUE	TRUE	TRUE	FALSE	TRUE	Diseased	Blood-Peripheral Leukemia-Chronic lymphocytic leukemia

### Sheet: CRESTsamples
sample	sex	tissue
HPC20	Female	hepatocytes
HPC27	Female	hepatocytes
HPC28	Female	hepatocytes
HPC17	Male	hepatocytes
HPC25	Male	hepatocytes
HPC35	Male	hepatocytes
HPC6	Male	hepatocytes
HPC8	Male	hepatocytes
COC15	Female	Normal human colon absorptive epithelial cells
COC21	Female	Normal human colon absorptive epithelial cells
COC22	Female	Normal human colon absorptive epithelial cells
COC5	Female	Normal human colon absorptive epithelial cells
COC7	Female	Normal human colon absorptive epithelial cells
COC8	Female	Normal human colon absorptive epithelial cells
COC11	Male	Normal human colon absorptive epithelial cells
COC14	Male	Normal human colon absorptive epithelial cells
COC16	Male	Normal human colon absorptive epithelial cells
COC20	Male	Normal human colon absorptive epithelial cells
COC4	Male	Normal human colon absorptive epithelial cells
COC6	Male	Normal human colon absorptive epithelial cells
