## Supplementary material for "Contribution of epigenetic changes to escape from X-chromosome inactivation": Table S2

### Sheet: adjusted p-values
		promoters			enhancers
		CEMT		CREST	CEMT
		meta-status	Xi/Xa status	meta-status	meta-status
		all			all	genic	intergenic
genes escape XCI, Male vs Female	H3K4me1	4.55889e-09	0.0250287	2.88729e-20	3.68715e-11	1.9342e-06	9.41247e-08
	H3K4me3	4.54445e-07	1.16732e-05	7.87618e-06	0.000326011	4.86715e-05	0.0121562
	H3K9me3	5.2413e-06	0.00300235	2.56475e-23	2.32125e-84	1.45626e-28	1.93869e-60
	H3K27ac	0.000795192	0.0139409	0.0253732	0.00251049	0.0645792	0.00102346
	H3K27me3	3.77876e-07	0.000227077	5.82561e-19	1.30342e-187	1.22278e-30	3.13678e-157
	H3K36me3	0.0112082	0.239537	1.74342e-07	3.5928e-07	0.000149072	8.80807e-06
	DNAme	0.948062	0.560476	0.532375	9.68711e-08	1.16666e-08	2.0426e-05
	expression	0.736908	0.7728	0.638357						By meta-status, there are 102 transcripts which escape XCI and 993 transcripts which are subject to XCI included for these calculations.
genes subject to XCI, Male vs Female	H3K4me1	1.99155e-09	2.27001e-09	6.13543e-129	5.88327e-74	1.00698e-06	1.80365e-79
	H3K4me3	4.54445e-07	1.68869e-05	6.96316e-14	7.84943e-10	1.64914e-08	1.0467e-09			There are 2695 genic enhancers, 170 match to genes escaping XCI and 1169 match to genes subject to XCI
	H3K9me3	2.23692e-170	1.93308e-136	0	0	0	0			There are 11565 intergenic enhancers, 866 match to genes escaping XCI and 3908 match to genes subject to XCI
	H3K27ac	7.28633e-05	0.000617889	1.14951e-09	3.10705e-14	0.0918262	8.5752e-32
	H3K27me3	5.23923e-276	2.27855e-255	0	0	0	0
	H3K36me3	4.55889e-09	2.80855e-07	2.37552e-89	1.12136e-52	1.52113e-22	1.76847e-34
	DNAme	1.47556e-161	3.26314e-134	6.09506e-162	5.81447e-67	9.92872e-224	2.53084e-06
	expression	0.257271	0.83067	0.760421
Females, escape genes vs subject genes	H3K4me1	0.0112082	0.0917514	0.080593	6.04071e-05	0.000245171	3.81364e-05
	H3K4me3	6.29111e-06	0.000120735	3.06903e-05	0.564191	1.11945e-06	0.828997
	H3K9me3	0.0112082	0.00365979	0.00445137	1.92352e-07	4.23373e-11	0.105806
	H3K27ac	6.04767e-06	0.00194636	0.00190907	0.0762252	8.09171e-06	0.0362287
	H3K27me3	0.0947991	1.88824e-06	3.06903e-05	3.65468e-19	7.24221e-05	8.67882e-15
	H3K36me3	0.678001	0.00300235	0.760421	6.69943e-14	0.193477	1.28669e-14
	DNAme	2.74958e-18	7.52132e-14	1.48081e-19	0.0258215	1.15934e-14	1.45435e-07
	expression	0.523243	0.257721	0.399772
Males, escape genes vs subject genes	H3K4me1	7.28633e-05	0.520867	6.59742e-05	6.69248e-05	0.613725	4.00441e-09
	H3K4me3	0.948062	0.954341	0.135686	0.229661	0.00822832	0.579515
	H3K9me3	0.00478609	0.00208697	0.230253	1.60582e-20	0.302958	8.16795e-20
	H3K27ac	0.00362708	0.0508701	0.0273744	0.078561	0.000850065	4.03657e-05
	H3K27me3	0.260934	0.453522	0.0125128	2.33067e-05	0.899886	6.3432e-06
	H3K36me3	0.948062	0.00365979	0.125866	1.00254e-12	0.329479	7.07422e-13
	DNAme	0.750067	0.804622	0.760421	1.55093e-05	0.187051	0.0224011
	expression	0.592958	0.189888	0.710524

### Sheet: median values
		CEMT		CREST	CEMT
		meta-status	Xi/Xa status	meta-status	meta-status								Xi:Xa ratio									Fold change
		promoters			enhancers
		all			all	genic	intergenic
females, escape genes	H3K4me1	6.114	5.686	0.46498	0.104875	0.162348	0.0933236			Xi:Xa ratio calculated as (female-male)/male		CEMT		CREST	CEMT					fold change(Xi:Xa) ratio calculated as log2(female-male)/male		CEMT		CREST	CEMT
	H3K4me3	33.866	32.338	2.36888	0.0237801	0.329802	0.0220101					meta-status	Xi/Xa status	meta-status	meta-status							meta-status	Xi/Xa status	meta-status	meta-status
	H3K9me3	2.94794	3.07226	0.443395	0.0567714	0.0560537	0.0571468					promoters			enhancers							promoters			enhancers
	H3K27ac	15.594	7.916	2.08574	0.0607349	0.199629	0.0542307					all			all	genic	intergenic					all			all	genic	intergenic
	H3K27me3	3.806	1.882	0.418631	0.11569	0.113945	0.11582			Xi genes escaping XCI	H3K4me1	0.90586	0.445716	1.07883	0.243795	0.359055	0.276682			Xi genes escaping XCI	H3K4me1	-0.142639	-1.1658	0.109466	-2.03626	-1.47773	-1.8537
	H3K36me3	3.91995	4.24471	0.220032	0.0583905	0.0511664	0.0607319				H3K4me3	1.17578	1.087	1.62667	0.304842	0.218253	0.35532				H3K4me3	0.233617	0.120346	0.701918	-1.71386	-2.19593	-1.49281
	DNAme	3.86338	1.44928	6.73077	65.1277	31.8579	68.4071				H3K9me3	1.01201	0.701296	1.63779	1.66586	2.18608	1.51121				H3K9me3	0.0172268	-0.511904	0.71175	0.73627	1.12835	0.595708
	expression	3.73028	5.38369	0.841813							H3K27ac	0.499423	-0.0959342	1.33643	0.281545	-0.0164258	0.277985				H3K27ac	-1.00167	#NUM!	0.418386	-1.82856	#NUM!	-1.84692
males, escape genes	H3K4me1	3.208	3.933	0.223674	0.0843184	0.119457	0.0730986				H3K27me3	3.47239	1.23515	2.42714	3.19051	5.50881	2.76919				H3K27me3	1.79593	0.304691	1.27926	1.67379	2.46174	1.46946
	H3K4me3	15.565	15.495	0.90186	0.0182245	0.270717	0.0162398				H3K36me3	0.692976	0.45235	0.771807	0.317152	0.394717	0.307285				H3K36me3	-0.529122	-1.14449	-0.373687	-1.65675	-1.34111	-1.70235
	H3K9me3	1.46517	1.80584	0.168093	0.0212957	0.0175933	0.0227566				DNAme*	5.60805	2.08436	11.9865	66.387	52.2226	70.1794				DNAme*	5.60805	2.08436	11.9865	66.387	52.2226	70.1794
	H3K27ac	10.4	8.756	0.892704	0.0473919	0.202963	0.0424345				expression	0.5221	-0.246816	0.197248							expression	-0.937601	#NUM!	-2.34192
	H3K27me3	0.851	0.842	0.122152	0.0276076	0.0175063	0.0307281			Xi genes subject to XCI	H3K4me1	0.235632	0.197735	0.655189	0.34167	0.0414907	0.478611			Xi genes subject to XCI	H3K4me1	-2.08539	-2.33836	-0.610017	-1.54932	-4.59107	-1.06307
	H3K36me3	2.31542	2.92265	0.124185	0.0443308	0.0366859	0.0464565				H3K4me3	0.213421	0.197151	0.516565	0.471846	0.130608	0.488724				H3K4me3	-2.22822	-2.34262	-0.952977	-1.08361	-2.93668	-1.03291
	DNAme	2.11871	0.81419	1.475	63.8685	11.4933	66.6348				H3K9me3	2.58989	2.54868	1.53752	2.31827	3.10415	1.98526				H3K9me3	1.37289	1.34975	0.620605	1.21305	1.6342	0.989328
	expression	2.45074	7.14791	0.703123							H3K27ac	0.161746	0.145838	0.400069	0.35853	0.0592884	0.358624				H3K27ac	-2.6282	-2.77756	-1.32168	-1.47983	-4.07611	-1.47946
Females, subject genes	H3K4me1	5.16	5.288	0.453836	0.101893	0.13739	0.086964				H3K27me3	5.36485	6.09068	2.45663	3.99922	5.5702	3.65999				H3K27me3	2.42354	2.6066	1.29668	1.99972	2.47773	1.87184
	H3K4me3	20.252	20.676	1.19121	0.0250156	0.268085	0.0216063				H3K36me3	0.516085	0.558802	0.617513	0.434686	0.446781	0.424851				H3K36me3	-0.95432	-0.839591	-0.695459	-1.20195	-1.16236	-1.23497
	H3K9me3	3.58989	3.54868	0.467787	0.064975	0.0770714	0.0595738				DNAme*	77.032	75.785	78.9073	57.7092	78.6248	61.4692				DNAme*	77.032	75.785	78.9073	57.7092	78.6248	61.4692
	H3K27ac	8.066	9.664	0.905386	0.0610861	0.177645	0.0507413				expression	0.0102891	-0.0511234	-0.0504384							expression	-6.60274	#NUM!	#NUM!
	H3K27me3	5.722	5.552	0.539472	0.131515	0.129787	0.133798
	H3K36me3	3.16275	3.0937	0.231633	0.0532187	0.052981	0.0532908
	DNAme	39.7521	38.7725	40.6683	59.2571	45.7035	63.7358
	expression	4.91051	6.95073	0.41984						DNAme has a different Xi:Xa calculation as DNAme is measuring mean DNAme per allele and not total signal											fold change for DNAme was not calculated here
Males, subject genes	H3K4me1	4.176	4.415	0.27419	0.0759447	0.131917	0.0588147			DNAme Xi = 2*(Female-Male)+Male
	H3K4me3	16.69	17.271	0.785467	0.0169961	0.237116	0.0145133
	H3K9me3	1	1	0.184348	0.019581	0.0187789	0.019956														#NUM! means that the female median was less than male, so it tried to have a negative log and failed
	H3K27ac	6.943	8.434	0.646672	0.0449648	0.167702	0.0373476
	H3K27me3	0.899	0.783	0.156069	0.0263071	0.0197539	0.0287121
	H3K36me3	2.08613	1.98466	0.143203	0.0370943	0.0366199	0.037401
	DNAme	2.47225	1.76001	2.42929	60.805	12.7822	66.0023
	expression	4.8605	7.32522	0.442141
